# Genes for 5’mRNA cap binding proteins, *eif4ea* and *eif4eb*, have alternative roles during heart regeneration

**DOI:** 10.1101/2025.05.27.656424

**Authors:** Rejenae Dockery, Mateo Zevallos, Carson McNulty, Tessa Zecchino, Reece Ratermann, Richard White, Joseph Aaron Goldman

## Abstract

All eukaryotes possess the essential mRNA cap-binding protein eIF4E, which initiates translation. This protein is highly conserved, with versions from zebrafish and humans able to rescue yeast. All fish also have an additional eIF4E family, called *eif4e1c*, which is crucial for heart regeneration. Deletion of *eif4e1c* leads to growth defects and impaired heart regeneration, but it’s unclear if similar effects occur when canonical translation mechanisms are disrupted. In this study, we deleted the two zebrafish paralogs of eIF4E, *eif4ea* and *eif4eb*. While individual deletions of these genes do not show the same phenotypes as *eif4e1c* deletion, compound mutants enhanced *eif4e1c* phenotypes, suggesting partial compensation by canonical eIF4E proteins in *eif4e1c* mutants. Surprisingly, unlike other eukaryotes, deleting both canonical mRNA cap-binding proteins did not result in lethality, and *eif4e1c* could fully compensate for eIF4E function. Although we anticipated that double mutants would regenerate hearts better since they contain *eif4e1c* alone, no improvement was observed in the double mutant. Interestingly, single deletions of *eif4ea* or *eif4eb* did improve heart regeneration. This supports a model where the balance between the *eif4e1c* and canonical pathways is crucial for stimulating heart regeneration.
