## Supplementary material for "Genes for 5’mRNA cap binding proteins, *eif4ea* and *eif4eb*, have alternative roles during heart regeneration": Table 1

### Sheet: ea & eb
Clutch​	EA WT EB WT ​	EA WT EB HET	EA WT EB MUT ​​	EA HET EB WT​ ​	EA HET EB HET​ ​	EA HET EB MUT​​	EA MUT EB WT	EA MUT EB HET​ ​	EA MUT EB MUT​​	Total​
4147	13	15	10	19	31	12	9	11	13	133
4165	27	34	32	32	85	37	19	44	23	333
4143	4	3	3	8	4	7	5	5	3	42
4186	9	34	14	42	71	42	29	45	27	313
4221	13	21	12	36	43	21	9	23	14	192
4220	9	30	10	37	58	29	18	28	16	235
4219	20	31	8	21	40	28	13	23	6	190
4222	6	10	9	11	24	6	8	9	10	93
4252	10	10	0	9	26	7	6	13	0	81
Observed​	111	188	98	215	382	189	116	201	112	1612
Expected ​	100.5	201.5	100.5	201.5	403	201.5	100.5	201.5	100.5	1611
Critical Value	1.04738	-0.951034	-0.249377	0.951034	-1.04608	-0.880587	1.54614	-0.0352235	1.14714
	c2 = 8.55	p-value​	0.38							​

### Sheet: ea & e1c
Clutch​	EA WT​ E1c WT​	EA WT​ E1c HET​	EA WT​ E1c MUT​	EA HET​ E1c WT​	EA HET​ E1c HET​	EA HET​ E1c MUT​	EA MUT​ E1c WT​	EA MUT​ E1c HET​	EA MUT ​ E1c MUT​	Total​
4133​	10​	11​	7​	11​	23​	7​	6​	7​	0​	82​
4148​	7​	9​	6​	18​	25​	3​	5​	3​	0​	76​
4164​	15​	32​	11​	35​	47​	21​	17​	31​	2​	211​
4160​	7​	10​	4​	11​	27​	10​	6​	19​	0​	94​
4177​	4​	13​	8​	10​	32​	7​	6​	11​	0​	91​
4228​	20​	21​	9​	27​	45​	30​	12​	17​	0​	171​
4206​	19​	38​	10​	33​	50​	24​	9​	37​	3​	223​
4226​	13​	17​	10​	17​	21​	5​	14​	16​	0​	113​
4227​	10​	32​	6​	25​	52​	13​	11​	16​	2​	167​
4205​	37​	59​	4​	67​	129​	48​	21​	45​	20​	450​
4225​	14​	1​	0​	12​	4​	2​	0​	2​	0​	35​
Observed​	156​	243​	95​	266​	455​	150​	107​	204​	27​	1713​
Expected ​	107​	214​	107​	213​	428​	214​	107​	214​	107​	​
Critical Value	4.74	1.98	-1.16	2.63	1.31	-4.37	0	-0.684	-7.73
	c2 = 121	p-value​	1.66E-22​	​	​	​			​	​

### Sheet: eb & e1c
​	EB WT E1cWT	EB HET E1c HET	EB MUT E1c MUT	Total
4021​	31​	56​	25​	112
4039​	37​	49​	34​	120
4110​	26​	58​	24​	108
4121​	22​	52​	13​	87
4256​	9​	18​	3​	30
4280​	124​	172​	54​	350
4281​	44​	95​	32​	171
Observed​	293​	500​	185​	978
Expected​	244.5​	489​	244.5​
Critical value	3.1​	.50​	-3.8​
	c2 = 24.4	p-value​	< 0.00001​

### Sheet: Adult Triples
Clutch​	EA WT Eb WT E1c WT​	EA WT Eb HET E1c HET	EA WT Eb MUT ​E1c MUT ​	EA HET Eb WT​ E1c WT​	EA HET Eb HET​ E1c HET​	EA HET Eb MUT​ E1c MUT​	EA MUT Eb WT​ E1c	EA MUT Eb HET​ E1c HET​	EA MUT Eb MUT​ E1c MUT​	Total​
4176​	5	3	3	10	28	3	7	6	0	65
4175​	4	6	1	7	11	0	0	9	0	38
4174​	19	13	8	30	53	2	9	19	0	153
4173​	10	14	6	29	38	1	7	12	0	117
4282	6	16	5	18	33	4	9	13	0	104
4283	5	12	6	11	14	1	2	9	0	60
4284	6	13	1	13	27	1	7	8	0	76
4299	4	4	3	15	25	8	10	6	0	75
Observed​	59	81	33	133	229	20	51	82	0	688
Expected ​	43	86	43	86	172	43	86	86	43	688
Critical Value	2.43998	-0.539164	-1.52499	5.06814	4.34621	-3.50747	-3.77415	-0.431331	-6.55744
	c2 = ?	p-value​	8.43247e-23							​

### Sheet: Triples time course
Clutch​	EA WT Eb WT E1c WT​	EA WT Eb HET E1c HET	EA WT Eb MUT ​E1c MUT ​	EA HET Eb WT​ E1c WT​	EA HET Eb HET​ E1c HET​	EA HET Eb MUT​ E1c MUT​	EA MUT Eb WT​ E1c	EA MUT Eb HET​ E1c HET​	EA MUT Eb MUT​ E1c MUT​	Total​	c2​	p​	R​
5 dpf	31	27	20	53	55	31	35	20	16	288	47	9.9e-08	-0.47
11 dpf	10	35	8	26	44	17	16	38	15	209	16	0.03	0.555
15 dpf	15	31	12	30	61	16	27	25	15	232	18	,02	0.131
1 mpf	24	32	8	39	76	18	24	30	0	251	38	5.4e-06	-3.94
2 mpf	14	37	9	37	48	5	17	18	0	185	47	1.2e-07	-3.39
Adult	59	81	33	133	229	20	51	82	0	688	148	4e-28	-6.55
